# Deciphering the metabolic capabilities of Bifidobacteria using genome-scale metabolic models

**DOI:** 10.1101/659888

**Authors:** N. T. Devika, Karthik Raman

## Abstract

Bifidobacteria, the initial colonisers of breastfed infant guts, are considered as the key commensals that promote a healthy gastrointestinal tract. However, little is known about the key metabolic differences between different strains of these bifidobacteria, and consequently, their suitability for their varied commercial applications. In this context, the present study applies a constraint-based modelling approach to differentiate between 36 important bifidobacterial strains, enhancing their genome-scale metabolic models obtained from the AGORA (Assembly of Gut Organisms through Reconstruction and Analysis) resource. By studying various growth and metabolic capabilities in these enhanced genome-scale models across 30 different nutrient environments, we classified the bifidobacteria into three specific groups. We also studied the ability of the different strains to produce short chain fatty acids, finding that acetate production is niche- and strain-specific, unlike lactate. Further, we captured the role of critical enzymes from the bifid shunt pathway, which was found to be essential for a subset of bifidobacterial strains. Our findings underline the significance of analysing metabolic capabilities as a powerful approach to explore distinct properties of the gut microbiome. Overall, our study presents several insights into the nutritional lifestyles of bifidobacteria and could potentially be leveraged to design species/strain-specific probiotics or prebiotics.
