## Supplementary Tables for "Deciphering the metabolic capabilities of Bifidobacteria using genome-scale metabolic models": Supplementary Table 1.xls

### Sheet: Org_List
	List of Bifidobacterial species used in the study
	S.NO	Species	Origin	Accession No
	1	B.adolescentis ATCC 15703	Human adult intestine	NC_008618.1
	2	B.angulatum DSM 20098	Human Faeces	NZ_ABYS00000000.2
	3	B.animalis lactis BB-12	Probiotic strain – Chr. Hansens – Diary Cultures	NC_017214.1
	4	B.animalis lactis Bi-07	Probiotic strain	NC_017867.1
	5	B.animalis lactis Bl-04 ATCC SD5219	Infant Faeces	NC_012814.1
	6	B.animalis lactis CNCM I-2494	Commercialized fermented dairy product with documented health benefits	NC_017215.1
	7	B.animalis lactis DSM 10140	Yoghurt , Switzerland (Fermented Milk)	NC_012815.1
	8	B.animalis lactis V9	healthy Mongolian child in China.	NC_017217.1
	9	B.bifidum BGN4	Human Faeces/probiotic	NC_017999.1
	10	B.bifidum NCIMB 41171	Human/Probiotic strain	NZ_ABQP00000000.1
	11	B.bifidum PRL2010	Infant Faeces/Probiotic strain	NC_014638.1
	12	B.boum DSM 20432	Bovine Rumen	NZ_JDUH00000000.1
	13	B.breve UCC2003 NCIMB8807	Nursing Stool/Probiotic strain	NC_020517.1
	14	B.catenulatum DSM 16992	Human Faeces	NZ_ABXY00000000.1
	15	B.coryneforme DSM 20216	Hindgut of Honeybee	NZ_JDUF00000000.1
	16	B.dentium ATCC 27678	Human Associated GIT (oral cavity – B, dentium Bd1)	NZ_ABIX00000000.2
	17	B.gallicum DSM 20093	Human adult intestine	NZ_ABXB00000000.3
	18	B.kashiwanohense DSM 21854	Infant Faeces (male; 1.5 yrs)	NZ_AP012327.1;NZ_JDUP00000000.1;
	19	B.longum DJO10A	Infant Faeces	NC_010816.1
	20	B.longum E18	Infant Faeces	NZ_CM002287.1
	21	B.longum NCC2705	Infant Faeces	NC_004307.2
	22	B.longum infantis 157F NC	Infant Faeces	NC_015052.1
	23	B.longum infantis ATCC 15697	Infant Faeces	NC_011593.1
	24	B.longum longum ATCC 55813	Anaerobic Digester	NZ_ACHI00000000.1
	25	B.longum longum BBMN68	Faeces of Healthy centenarian living in area of BaMA, Guamgxi, China, known for longevity	NC_014656.1
	26	B.longum longum CCUG 52486	healthy elderly human, potential probiotic	NZ_ABQQ00000000.1
	27	B.longum longum JCM 1217	Infant Faeces	NC_015067.1
	28	B.longum longum JDM301	Chines Commercial strain with prebiotic properties	NC_014169.1
	29	B.mongoliense DSM 21395	(Fermented Milk)Airag, Mongolian traditional benerage made of fermented mare's milk	NZ_JGZE00000000.1
	30	B.pseudocatenulatum DSM 20438	Infant Faeces	NZ_ABXX00000000.2
	31	B.pseudolongum subsp pseudolongum DSM 20099	Pig Faeces	NZ_JDTZ00000000.1
	32	B.ruminantium DSM 6489	Rumen of cattle	NZ_JHWQ00000000.1
	33	B.scardovii JCM 12489	Human blood	NZ_AP012331.1
	34	B.stercoris JCM 15918	Human Faeces	NZ_JDUX00000000.1
	35	B.thermacidophilum subsp thermacidophilum DSM 15837	Anaerobic Digester	NZ_JDTO00000000.1
	36	B.thermophilum RBL67	Infant Faeces /probiotic	NC_020546.1

### Sheet: Media components
	Defined media components optimised for growth across strains of Bifidobacterium
	S.No	Reaction ID	Reaction Name	Lower bounds(mmol/gDW/hr)	Upper bounds(mmol/gDW/hr)
	1	EX_na1(e)	exchange reaction for Sodium	-1	-1000
	2	EX_pi(e)	Phosphate exchange	-1	-1000
	3	EX_nh4(e)	Ammonia exchange	-1	-1000
	4	EX_k(e)	Potassium exchange	-1	-1000
	5	EX_mg2(e)	Magnesium exchange	-1	-1000
	6	EX_mn2(e)	Manganese exchange	-1	-1000
	7	EX_so4(e)	Sulfate exchange	-1	-1000
	8	EX_fe2(e)	Fe2+ exchange	-1	-1000
	9	EX_fe3(e)	Fe3+ exchange	-1	-1000
	10	EX_ca2(e)	Calcium exchange	-1	-1000
	11	EX_cl(e)	exchange reaction for Chloride	-1	-1000
	12	EX_ribflv(e)	exchange reaction for Riboflavin	-1	-1000
	13	EX_pydx(e)	exchange reaction for Pyridoxal	-1	-1000
	14	EX_btn(e)	Biotin exchange	-1	-1000
	15	EX_pnto_R(e)	(R)-Pantothenate exchange	-1	-1000
	16	EX_nac(e)	Nicotinate exchange	-1	-1000
	17	EX_h2o(e)	water exchange	-1	-1000
	18	EX_cobalt2(e)	carbondiooxide exchange	-1	-1000
	19	EX_cu2(e)	copper exchange	-1	-1000
	20	EX_mqn7(e)	Menaquinone 7 exchange	-1	-1000
	21	EX_zn2(e)	Zinc exchange	-1	-1000
	22	EX_sheme(e)	Siroheme exchange	-1	-1000
	23	EX_ddca(e)	laurate exchange	-1	-1000
	24	sink_gthrd(c)	sink reaction for reduced glutathione	-1	-1000
	25	EX_fol(e)	folate exchange	-1	-1000
	26	EX_q8(e)	Ubiquinone-8 exchange	-1	-1000
	27	EX_thm(e)	Thiamin exchange	-1	-1000
	28	EX_26dap_M(e)	meso-2,6-Diaminoheptanedioate exchange	-1	-1000
	29	EX_2dmmq8(e)	2-Demethylmenaquinone 8 exchange	-1	-1000
	30	EX_mqn8(e)	menaquinone 8 exchange	-1	-1000
	31	EX_leu_L(e)	L-Leucine exchange	-1	-1000
	32	EX_met_L(e)	L-Methionine exchange	-1	-1000
	33	EX_trp_L(e)	L-Tryptophan exchange	-1	-1000
	34	EX_tyr_L(e)	L-Tyrosine exchange	-1	-1000
	35	EX_ala_L(e)	L-alanine exchange	-1	-1000
	36	EX_his_L(e)	L-histidine exchange	-1	-1000
	37	EX_asn_L(e)	L-asparagine exchange	-1	-1000
	38	EX_cys_L(e)	L-cysteine exchange	-1	-1000
	39	EX_ocdca(e)	octadecanoate exchange	-1	-1000
	40	EX_pheme(e)	heme exchange	-1	-1000
	41	EX_spmd(e)	spermidine exchange	-1	-1000
	42	EX_ttdca(e)	tetradecanoate exchange	-1	-1000
	43	EX_cgly(e)	Cys-Gly exchange	-1	-1000
	44	EX_gly(e)	exchange reaction for Glycine	-1	-1000

### Sheet: Carbon Sources
	Subtrates / Nutrient enviroments used for assessing viability across strains of Bifidobacterium
		S.No	Reaction ID	Reaction Name	Lower bounds	Upper bounds
		1	EX_glc_D(e)	D-Glucose	-10	1000
		2	EX_fru(e)	D-Fructose	-10	1000
		3	EX_acnam(e)	N-Acetylneuraminic acid	-10	1000
		4	EX_acgam(e)	N-Acetyl-D-glucosamine	-10	1000
		5	EX_gal(e)	D-Galactose	-10	1000
		6	EX_rib_D(e)	Ribose	-10	1000
		7	EX_xyl_D(e)	D-Xylose	-10	1000
		8	EX_arab_L(e)	L-Arabinose	-10	1000
		9	EX_gam(e)	D-Glucosamine	-10	1000
		10	EX_man(e)	D-Mannose	-10	1000
		11	EX_mnl(e)	D-Mannitol	-10	1000
		12	EX_salcn(e)	Salicin	-10	1000
		13	EX_malt(e)	Maltose	-10	1000
		14	EX_lcts(e)	Lactose	-10	1000
		15	EX_sucr(e)	Sucrose	-10	1000
		16	EX_cellb(e)	Cellobiose	-10	1000
		17	EX_tre(e)	Trehalose	-10	1000
		18	EX_melib(e)	Melibiose	-10	1000
		19	EX_malttr(e)	Maltotriose	-10	1000
		20	EX_amylose300(e)	Amylose Hydrolysis	-10	1000
		21	EX_strch1(e)	alpha-1,4-amylase	-10	1000
		22	EX_strch2(e)	oligo-1,6-glucosidase	-10	1000
		23	EX_starch1200(e)	Starch hydrolysis by amylase & pullulanase	-10	1000
		24	EX_malthx(e)	Maltohexaose	-10	1000
		25	EX_amylopect900(e)	Amylopectin	-10	1000
		26	EX_xylan(e)	Xylan	-10	1000
		27	EX_inulin(e)	Inulin	-10	1000
		28	EX_arabttr(e)	Arabinotriose	-10	1000
		29	EX_arabinogal(e)	arabinogalactan	-10	1000
		30	EX_arabinoxyl(e)	Arabinoxylan	-10	1000

### Sheet: Reaction Addition
			List of reactions added to the model as part of manual curation to simulate experimental observations
		S.No	Reaction ID	Reaction formula
		1	FRUt2r	h[e] + fru[e] <=> h[c] + fru[c]
		2	INULINabc	h2o[c] + atp[c] + inulin[e] -> h[c] + pi[c] + adp[c] + inulin[c]
		3	INULINASE	29 h2o[c] + inulin[c] -> glc_D[c] + 29 fru[c]
		4	ACNAMabc	h2o[c] + atp[c] + acnam[e] -> h[c] + pi[c] + adp[c] + acnam[c]
		5	ACNML	acnam[c] -> acmana[c] + pyr[c]
		6	AMANAPEr	acmanap[c] <=> acgam6p[c]
		7	AMANK	atp[c] + acmana[c] -> h[c] + adp[c] + acmanap[c]
		8	AGDC	h2o[c] + acgam6p[c] ->ac[c] + gam6p[c]
		10	HEX4	atp[c] + man[c]->h[c] + adp[c] + man6p[c]
		11	MANabc	h2o[c] + atp[c] + man[e]->h[c] + pi[c] + adp[c] + man[c]
		12	MANTRabc	man6p[c] <=> f6p[c]
		13	GAMpts	pep[c] + gam[e] -> pyr[c] + gam6p[c]
		14	ACGAMK	atp[c] + acgam[c]->h[c] + adp[c] + acgam6p[c]
		15	MYe	499.000000 h2o[e] + starch1200[e]->100 glc_D[e] + 300 malttr[e] + 100 malt[e]
		16	AMY1e	8.000000 h2o[e] + strch1[e]->8 glc_D[e] + strch2[e]
		17	O16G2e	h2o[e] + strch2[e]->glc_D[e] + malt[e]
		18	XYLI2	glc_D[c] <=> fru[c]
		19	XYLAN_DEGe	527h2o[e] +xylan[e] ->528 xyl_D[e]
		20	GALabc	h2o[c]+atp[c]+gal[e] -> h[c]+pi[c]+adp[c]+gal[c]
		21	ARABINOGALASEe	53 h2o[e] + arabinoxyl[e] -> 3 glc_D[e] + 18 arab_L[e] + 3 gal[e] + 30 xyl_D[e]
				Exchange reactions
			1	EX_fru(e)	fru[e] <=>
			2	EX_inulin(e)	inulin[e] <=>
			3	EX_amylopect900(e)	amylopect900[e] <=>
			4	EX_acnam(e)	acnam[e]<=>
			5	EX_acgam(e)	acgam[e] <=>
			6	EX_man(e)	man[e] <=>
			7	EX_gam(e)	gam[e] <=>
			8	EX_starch1200(e)	starch1200[e]<=>
			9	EX_strch1(e)	strch1[e]<=>
			10	EX_strch2(e)	strch2[e]<=>
			11	EX_xylan(e)	xylan[e]<=>
			12	EX_gal(e)	gal[e]<=>
			13	EX_arabinogal(e)	arabinogal[e] <=>
			14	EX_arabinoxyl(e)	arabinoxyl[e] <=>

### Sheet: Reactions-knockout
		List of reactions knocked out in the study to understand the variation in bifid shunt pathway across bifidobacteria under diverse environments
		S.NO	Reaction ID	Reaction formula
		1	FBA	fdp[c]	<=>	dhap[c] + g3p[c]
		2	G6PI	g6p[c]	<=>	g6p_B[c]
		3	G6PI3	g6p_B[c]	<=>	f6p[c]
		4	GAPD	pi[c] + nad[c] + g3p[c]	<=>	h[c] + nadh[c] + 13dpg[c]
		5	LDH_L	nad[c] + lac_L[c]	<=>	h[c] + nadh[c] + pyr[c]
		6	PGI	g6p[c]	<=>	f6p[c]
		7	PGK	atp[c] + 3pg[c]	<=>	adp[c] + 13dpg[c]
		8	PGM	2pg[c]	<=>	3pg[c]
		9	PGMT	g1p[c]	<=>	g6p[c]
		10	PYK	h[c] + adp[c] + pep[c]	->	atp[c] + pyr[c]
		11	HEX1	atp[c] + glc_D[c]	->	h[c] + g6p[c] + adp[c]
		12	PFK	atp[c] + f6p[c]	->	h[c] + adp[c] + fdp[c]
		13	F6PE4PL	pi[c] + f6p[c]	->	h2o[c] + actp[c] + e4p[c]
		14	FBA2	f1p[c]	<=>	glyald[c] + dhap[c]
		15	HEX7	atp[c] + fru[c]	->	h[c] + adp[c] + f6p[c]
		16	GF6PTA	gln_L[c] + f6p[c]	->	glu_L[c] + gam6p[c]
		17	TALA	g3p[c] + s7p[c]	<=>	e4p[c] + f6p[c]
		18	TKT2	e4p[c] + xu5p_D[c]	<=>	g3p[c] + f6p[c]
		19	RPE	ru5p_D[c]	<=>	xu5p_D[c]
		20	TKT1	r5p[c] + xu5p_D[c]	<=>	g3p[c] + s7p[c]
		21	XU5PG3PL	pi[c] + xu5p_D[c]	->	h2o[c] + actp[c] + g3p[c]
		22	L_LACD2	q8[c] + lac_L[c]	->	pyr[c] + q8h2[c]
		23	L_LACD3	mqn8[c] + lac_L[c]	->	pyr[c] + mql8[c]
		24	L_LACt2r	h[e] + lac_L[e]	<=>	h[c] + lac_L[c]
		25	ACKr	atp[c] + ac[c]	<=>	adp[c] + actp[c]
		26	ALCD2x	nad[c] + etoh[c]	<=>	h[c] + acald[c] + nadh[c]
